# Medulloblastoma Forms Symbiotic Metabolic Partnerships with Macrophages to Establish Leptomeningeal Metastases

**DOI:** 10.64898/2026.07.26.740417

**Authors:** Vernon Fong, Michelle Ly, Anders W. Erickson, Namal Abeysundara, Liam Hendrikse, Randy Van Ommeren, Polina Balin, Jigyansa Mishra, Bryn Livingston, Patryk Skowron, Olga Sirbu, Ncedile Mankahla, Jiao Zhang, Cory Richman, Raul Suarez, Ning Huang, Hao Wang, Lei Qin, Tajana Douglas, Jonelle Pallotta, Esta Mak, Sachin A. Kumar, Akash K. Kaushik, Hieu Vu, Lauren Zacharias, Kelly Veerasammy, Yuki X. Chen, Oliver Ocsenas, Veronique Voisin, Farzan Taj, Daphne Koubourli, Victoria Dzieciol, Lele Xu, Madeline Harvey, Jerry J. Fan, David Przelicki, Andrea Yeh, Kaitlin Kharas, Alexandra Rasnitsyn, Evan Wang, Winnie Ong, Tyler Jubenville, Qi Yang, Xi Huang, Olivier Ayrault, Robert Wechsler-Reya, Sean E. Egan, David Largaespada, Ralph J. DeBerardinis, He Ye, Rinat Abzalimov, Lincoln Stein, David W. Ellison, Gary Bader, Calixto-Hope Lucas, Olivier Saulnier, David Shih, Jüri Reimand, Craig Daniels, Shubham Singh, Sameer Agnihotri, Jeremy N. Rich, Vijay Ramaswamy, Michael D. Taylor, Xiaochong Wu

## Abstract

Leptomeningeal metastases are the primary source of morbidity and mortality for pediatric medulloblastoma patients. Due to limited surgical sampling of metastases in patients, little is understood of the mechanisms of metastasis. Here, we identify biologically distinct quiescent small metastases (designated as micrometastases) and mitotically active larger metastases (macrometastases). Macrometastases are more metabolically active than micrometastases and contain higher levels of lipids, particularly cholesterol. Macrometastases secrete CXCL12, which attracts lipid-laden macrophages into the tumor. Lipid-laden macrophages upregulate the cholesterol transporter ABCG1, promoting the efflux of free cholesterol, which is then taken up by tumor cells via the HDL receptor SCARB1. CXCL12-driven macrophage recruitment and exogenous cholesterol are sufficient and necessary to drive progression of medulloblastoma leptomeningeal metastases in vivo. High fat diets drive metastatic progression in vivo. Dietary or pharmacological interventions targeting the CXCL12-SCARB1-cholesterol axis represent therapeutic strategies to either prevent or treat medulloblastoma leptomeningeal metastases.
