## Supplemental Table 3 for "Medulloblastoma Forms Symbiotic Metabolic Partnerships with Macrophages to Establish Leptomeningeal Metastases"

### Sheet: Sheet1
gene	baseMean	log2FoldChange	lfcSE	pvalue	padj
PROM1	1638.99	-1.224	0.0937933	4.33248e-40	7.06931e-36
KRT8	111.115	-4.30176	0.346233	1.55687e-36	1.27017e-32
UNCX	587.001	-1.51724	0.130252	1.31538e-32	5.36578e-29
PDE6G	871.158	-1.79024	0.156581	1.49655e-31	4.88384e-28
WFDC1	138.836	-2.64408	0.24004	1.69445e-29	4.60804e-26
DRD2	366.515	-2.24586	0.224594	7.28179e-25	1.18817e-21
ABCA7	2523.68	-0.884285	0.0905858	1.12754e-23	1.53317e-20
PCSK9	75.2485	-3.18177	0.34213	8.42867e-22	1.05793e-18
PCSK2	796.565	-1.40299	0.151692	1.25675e-21	1.46474e-18
PTCHD2	1692.91	-0.823265	0.0903946	6.13991e-21	6.26156e-18
LINC01029	170.732	-2.29924	0.265826	2.62786e-19	2.04185e-16
PTPN14	326.213	-1.61242	0.186835	3.18213e-19	2.25751e-16
CXCR4	560.152	-1.29141	0.150204	4.53609e-19	2.96061e-16
CCNJL	756.904	-0.912355	0.107803	1.72033e-18	1.07964e-15
COL5A1	2163.19	-1.20022	0.145574	9.34285e-18	5.44454e-15
LBH	446.21	-1.30938	0.160082	1.54752e-17	8.16273e-15
FAM3C	1077.5	-0.83148	0.101232	1.50881e-17	8.16273e-15
RAX2	1699.77	-0.760782	0.0938382	3.93945e-17	2.00875e-14
SCG3	142.592	-1.91552	0.240227	8.22808e-17	3.83593e-14
SOCS3	125.747	-1.86994	0.238692	2.4571e-16	1.05506e-13
SDK2	2023.31	-0.772653	0.0985082	3.27173e-16	1.33462e-13
MYL10	62.132	-2.93018	0.375013	3.22895e-16	1.33462e-13
LOC284578	2457.7	-0.792819	0.10291	9.33459e-16	3.62649e-13
TRPM3	229.07	-1.89426	0.250169	1.74997e-15	6.4896e-13
ZDHHC11	147.095	-1.63305	0.216078	2.19408e-15	7.95575e-13
PLA2G3	313.233	-1.68967	0.224558	2.62106e-15	9.29737e-13
CHST11	67.1336	-2.52566	0.337844	3.98102e-15	1.38209e-12
PHACTR2	129.065	-2.32849	0.312448	4.32621e-15	1.47064e-12
MYLK	290.09	-1.4538	0.196902	8.03376e-15	2.62174e-12
HMGCS1	7345.21	-0.663008	0.0891254	8.41047e-15	2.69086e-12
TMEM98	1090.95	-1.26641	0.172202	1.03011e-14	3.23238e-12
IGSF21	1150.92	-1.02691	0.139971	1.30551e-14	3.8731e-12
SCARB1	6575.63	-0.595999	0.0805198	1.29191e-14	3.8731e-12
UBXN8	980.224	-0.855316	0.11736	2.11179e-14	6.02491e-12
H1F0	332.249	-1.16116	0.160173	2.36245e-14	6.53357e-12
AQP1	203.532	-1.3307	0.185208	3.71854e-14	9.94678e-12
GRIK3	773.575	-1.06277	0.148786	5.48443e-14	1.42047e-11
GAS7	2182.02	-1.07756	0.150889	5.43104e-14	1.42047e-11
ABCB4	171.344	-1.99739	0.28292	7.77957e-14	1.89462e-11
HKDC1	155.135	-1.39646	0.197968	9.41429e-14	2.25901e-11
ABCG1	48.9017	-2.72136	0.387181	1.23294e-13	2.87399e-11
PCP4L1	280.748	-1.66868	0.238622	1.33663e-13	3.07181e-11
PDE6H	2262.97	-0.857616	0.122306	1.58595e-13	3.59417e-11
RND3	549.904	-0.9646	0.138494	2.04791e-13	4.51564e-11
RAB6B	783.258	-1.06378	0.15333	2.32593e-13	5.06029e-11
CHGA	79.4095	-1.98587	0.289027	3.23662e-13	6.94895e-11
FLVCR2	565.914	-0.8818	0.128264	4.1303e-13	8.75247e-11
ANKK1	46.2938	-2.7882	0.408939	5.25798e-13	1.08601e-10
BCL6	561.433	-0.99151	0.146546	8.05621e-13	1.64317e-10
MROH6	1465.96	-0.752043	0.11108	9.59899e-13	1.91008e-10
FGFR1	135.629	-1.5174	0.226417	1.0532e-12	2.07049e-10
MBTPS1	4886.98	-0.536097	0.0792627	1.39185e-12	2.61044e-10
MAN2A2	2104.84	-0.678859	0.101019	1.50159e-12	2.78426e-10
SIAH3	88.3619	-1.89783	0.287213	1.97371e-12	3.53901e-10
HMOX1	101.857	-1.83738	0.28003	2.73145e-12	4.79237e-10
FBN1	243.772	-1.33454	0.203687	3.00936e-12	5.2238e-10
ROBO3	1268.51	-0.696264	0.105887	3.87034e-12	6.57837e-10
ADAMTS9	249.264	-1.21487	0.187264	4.80068e-12	8.07553e-10
FAM19A4	885.979	-0.766952	0.117628	5.11064e-12	8.50922e-10
MT1G	30.9063	-3.70556	0.566698	5.22394e-12	8.5239e-10
B4GALT6	157.632	-1.84941	0.286467	5.17449e-12	8.5239e-10
RASSF2	90.6506	-2.51035	0.3907	6.14133e-12	9.9216e-10
TIMP3	6308.6	-0.541812	0.0829347	6.95534e-12	1.11265e-09
TTR	162.672	-1.68607	0.2633	7.29296e-12	1.15533e-09
RAB17	205.511	-1.09865	0.174179	1.63419e-11	2.4241e-09
APOE	558.273	-1.02454	0.162632	1.74845e-11	2.57023e-09
PDGFRB	751.321	-0.755117	0.119838	2.1769e-11	3.11584e-09
TGFB1	1826.53	-0.687432	0.109263	2.5342e-11	3.5957e-09
CD40	212.139	-1.26678	0.204244	2.95761e-11	4.12473e-09
LIN7A	303.834	-1.12626	0.181697	3.17458e-11	4.38979e-09
PARD6B	1317.43	-0.758442	0.122213	3.99029e-11	5.47139e-09
JSRP1	584.221	-1.02008	0.165452	4.03903e-11	5.49207e-09
RBFOX2	175.373	-1.60828	0.262559	4.45547e-11	5.86289e-09
SLC7A11	660.805	-0.775146	0.125387	4.56239e-11	5.95556e-09
KIF7	826.751	-0.811166	0.131826	5.38029e-11	6.96747e-09
PARM1	126.512	-1.72412	0.284176	6.3733e-11	7.99947e-09
CXCL14	78.5274	-2.47636	0.409278	6.36565e-11	7.99947e-09
NR3C1	1882.33	-0.580048	0.0939303	6.47762e-11	8.06834e-09
SLA	2597.79	-0.64598	0.104998	6.57233e-11	8.1243e-09
CRHBP	160.544	-1.6983	0.281652	7.80512e-11	9.43379e-09
UTRN	257.077	-0.976334	0.160978	8.07251e-11	9.68524e-09
LOC283683	454.741	-0.830181	0.13653	8.16192e-11	9.72103e-09
CSAD	847.292	-0.693263	0.11439	1.08283e-10	1.26204e-08
MID1	579.666	-0.717656	0.119769	1.59898e-10	1.83737e-08
SC5D	1485.79	-0.690185	0.115816	1.9998e-10	2.25039e-08
FREM2	121.925	-1.38237	0.235255	2.19153e-10	2.39994e-08
NFIC	184.218	-1.33093	0.227246	2.39494e-10	2.57094e-08
NANOS1	3444.72	-0.573454	0.0962462	2.50462e-10	2.65376e-08
SMAD6	174.839	-1.57586	0.27018	2.61897e-10	2.75701e-08
RNF130	709.558	-0.764112	0.129624	2.7857e-10	2.91373e-08
IDH1	6192.12	-0.653082	0.110937	3.28611e-10	3.35492e-08
LRRC17	402.922	-1.05919	0.182481	3.70108e-10	3.75097e-08
ACKR1	495.344	-0.973283	0.168478	4.51658e-10	4.52797e-08
RPRM	1154.28	-0.603617	0.103233	4.62828e-10	4.60486e-08
MSMO1	2884.84	-0.553241	0.0944173	4.7085e-10	4.65628e-08
DHRS2	93.7487	-1.90148	0.33259	4.98291e-10	4.89796e-08
CCDC181	443.66	-0.959566	0.166828	5.3174e-10	5.19545e-08
LOC100506497	77.3185	-1.80282	0.315821	5.46262e-10	5.27417e-08
WWC3	43.408	-2.36316	0.413153	5.43846e-10	5.27417e-08
RTBDN	269.87	-0.992951	0.17336	6.04887e-10	5.80585e-08
CLSTN2	32.02	-2.6749	0.470038	7.13729e-10	6.73174e-08
FBLN5	31.8215	-2.72479	0.483165	9.61776e-10	8.86627e-08
ZBTB20	249.231	-1.36549	0.244602	1.17505e-09	1.0593e-07
SEC14L2	381.25	-1.21275	0.217106	1.22806e-09	1.101e-07
MIR4697HG	1564.51	-0.524676	0.0921103	1.35018e-09	1.20387e-07
RELN	1085.01	-0.941946	0.1686	1.38952e-09	1.23222e-07
RHBDL1	233.395	-0.921654	0.165147	1.49115e-09	1.31519e-07
FZD10	581.185	-0.846839	0.151829	1.5488e-09	1.3587e-07
CACNA1G	1213.38	-0.839448	0.150757	1.6612e-09	1.44951e-07
KCNMB4	77.0095	-1.90917	0.346776	1.73879e-09	1.50914e-07
RELL2	450.179	-0.903581	0.163267	1.92722e-09	1.65508e-07
ECEL1	3001.24	-0.585864	0.104612	2.01864e-09	1.72451e-07
LOC100128885	432.523	-0.813604	0.146882	2.0735e-09	1.74399e-07
GULP1	107.507	-1.43981	0.263306	2.26388e-09	1.87512e-07
ALCAM	234.741	-0.957915	0.174736	2.50658e-09	2.05527e-07
PIK3R3	464.181	-0.754388	0.137317	2.84664e-09	2.32243e-07
ATP10A	75.2864	-1.53171	0.282673	3.05605e-09	2.4631e-07
FLT1	279.263	-1.0054	0.185152	3.32614e-09	2.64744e-07
RAB40C	796.213	-0.604778	0.109891	3.3678e-09	2.66759e-07
SIPA1L2	206.982	-1.08899	0.201781	3.79909e-09	2.95189e-07
SPACA6P	247.536	-1.24385	0.231649	4.05282e-09	3.09018e-07
FBXO32	1715.32	-0.776277	0.143078	4.019e-09	3.09018e-07
LOC643711	261.889	-0.898268	0.16688	4.62781e-09	3.48128e-07
FDXR	1020.06	-0.675149	0.12486	5.77038e-09	4.24123e-07
FAM84A	289.482	-0.962889	0.180738	5.86325e-09	4.29016e-07
TP53INP2	7781.63	-0.564457	0.104636	6.638e-09	4.79258e-07
PHF1	1425.96	-0.527144	0.0987436	9.2722e-09	6.41078e-07
CARTPT	27.1249	-3.65573	0.703536	1.17136e-08	7.93073e-07
RDH11	1744.07	-0.50428	0.0950272	1.27165e-08	8.50387e-07
HHLA2	74.2183	-1.95733	0.381273	1.27979e-08	8.5234e-07
UCMA	47.9917	-2.01254	0.391385	1.30645e-08	8.66558e-07
FAM193B	2437.86	-0.526272	0.0995956	1.3579e-08	8.97037e-07
LIPG	128.551	-1.10093	0.215036	1.6868e-08	1.08361e-06
RAB31	1636.84	-0.689145	0.13322	1.77902e-08	1.13836e-06
TMEM51	552.729	-0.698651	0.135704	1.99513e-08	1.25693e-06
GDF15	112.661	-1.46699	0.290089	2.03947e-08	1.27502e-06
DPYSL3	2012.09	-0.676857	0.131951	2.28187e-08	1.41035e-06
LYPD2	190.923	-1.25402	0.249168	2.45604e-08	1.50659e-06
CNTN2	129.813	-1.20255	0.239239	2.61949e-08	1.58304e-06
LOC100134391	279.605	-0.801212	0.157863	2.6114e-08	1.58304e-06
MAP6	132.474	-1.30334	0.26052	2.81685e-08	1.69604e-06
ZDHHC14	217.089	-0.887123	0.176776	3.21897e-08	1.91693e-06
REEP1	2547.38	-0.541073	0.10606	3.38271e-08	1.99984e-06
PRRG2	52.5916	-1.6645	0.337479	3.9917e-08	2.3345e-06
FOS	45.0995	-1.99478	0.406553	4.49409e-08	2.60036e-06
DEC1	56.7567	-1.77356	0.361599	4.4884e-08	2.60036e-06
SAMD11	50.9823	-2.45366	0.50278	4.60536e-08	2.65532e-06
CLDN1	76.9306	-1.89232	0.389636	5.23258e-08	2.96458e-06
STARD4	556.916	-0.631836	0.126906	5.40193e-08	3.04994e-06
MICAL1	513.646	-0.687346	0.138679	5.58333e-08	3.14149e-06
OC90	52.3097	-1.96693	0.405815	5.6828e-08	3.18647e-06
STIM2	706.26	-0.717684	0.145376	5.81962e-08	3.25201e-06
ASIC3	221.28	-0.906161	0.185052	5.85936e-08	3.26304e-06
PTPRM	111.939	-1.23346	0.254221	6.19217e-08	3.43628e-06
EGFEM1P	123.69	-1.44366	0.300197	7.187e-08	3.94849e-06
LOC101448202	258.097	-1.09049	0.225899	7.41431e-08	4.05971e-06
LRFN4	1618.64	-0.542222	0.110694	9.76543e-08	5.20727e-06
INPP5J	153.032	-1.46043	0.308356	1.01859e-07	5.37876e-06
VEGFA	4005.76	-0.523751	0.106946	1.02753e-07	5.40846e-06
NELL2	312.099	-0.829823	0.173243	1.06059e-07	5.52894e-06
FAM174B	291.642	-0.745581	0.155093	1.07631e-07	5.59304e-06
C19orf71	414.15	-0.670592	0.139209	1.13637e-07	5.83088e-06
EDIL3	99.0967	-1.33005	0.282209	1.21784e-07	6.22932e-06
A2M	401.646	-0.859808	0.180803	1.22612e-07	6.25208e-06
FZR1	1981.55	-0.539437	0.111323	1.28377e-07	6.48524e-06
PLCH2	1601.32	-0.544603	0.112839	1.40094e-07	7.01202e-06
MCOLN1	1487.7	-0.530946	0.110175	1.49006e-07	7.41259e-06
KIAA0556	4978.14	-0.656607	0.138226	1.58388e-07	7.83158e-06
ZNF503	384.796	-0.677623	0.143229	1.70852e-07	8.34667e-06
FLJ45513	83.5457	-1.34442	0.290329	1.77743e-07	8.63166e-06
CDK5R2	406.125	-0.953561	0.204746	1.79869e-07	8.70896e-06
C1orf168	61.3799	-1.55937	0.337457	1.81875e-07	8.78003e-06
DUSP2	1505.76	-0.509195	0.106391	1.87908e-07	9.01794e-06
FOXC1	162.128	-1.15802	0.250975	2.01676e-07	9.59401e-06
PLAC9	40.2161	-1.81118	0.397589	2.47575e-07	1.16754e-05
B3GALNT2	743.261	-0.766889	0.165767	2.50742e-07	1.17907e-05
RABEP2	1229.57	-0.572638	0.122192	2.59991e-07	1.21904e-05
NFASC	2299.91	-1.33308	0.293575	2.63719e-07	1.23124e-05
ADAMTS1	468.055	-0.796543	0.172783	2.64102e-07	1.23124e-05
NKX2-1	12.3284	-7.58348	2.76754	2.72999e-07	1.2691e-05
UBAP1L	276.466	-0.825642	0.179889	2.78594e-07	1.28413e-05
SERPINF2	570.566	-0.655739	0.141754	2.94004e-07	1.35134e-05
TAC4	57.6259	-1.44115	0.319859	3.20221e-07	1.4636e-05
CCL18	51.2196	-1.67219	0.372145	3.3007e-07	1.5044e-05
TMEM198	119.753	-1.09675	0.243162	3.42072e-07	1.55044e-05
ASPHD1	524.774	-0.581193	0.125978	3.62856e-07	1.62657e-05
CDH2	114.519	-1.55091	0.351781	4.60581e-07	2.01482e-05
JUNB	761.965	-0.568639	0.12498	5.04354e-07	2.17138e-05
DNASE2	1216.62	-0.57992	0.127826	5.20695e-07	2.23584e-05
FRAS1	51.1559	-1.52238	0.34661	5.32834e-07	2.27598e-05
ITGAV	1328.08	-0.765728	0.171544	5.37212e-07	2.28273e-05
GSTM3	613.5	-0.62277	0.138201	5.46959e-07	2.31211e-05
RNF144B	157.329	-1.23966	0.282801	5.65867e-07	2.38585e-05
TTC12	1620.72	-2.80424	0.651177	6.28833e-07	2.60578e-05
C1orf61	414.834	-0.736757	0.166319	6.49872e-07	2.67102e-05
LINC00673	36.1826	-2.17828	0.50432	6.85715e-07	2.7972e-05
BAMBI	400.938	-0.775998	0.177659	8.21377e-07	3.30286e-05
SEMA6B	89.8761	-1.50226	0.350637	8.18768e-07	3.30286e-05
CCDC64	68.4099	-1.30014	0.302285	8.27179e-07	3.31113e-05
IGF1	103.316	-1.10069	0.255368	8.64018e-07	3.42189e-05
SEMA6C	628.277	-0.611984	0.13877	8.81357e-07	3.46613e-05
DPCR1	8.81297	-7.01464	2.67627	8.80176e-07	3.46613e-05
TRPM1	371.802	-0.716777	0.164292	8.99007e-07	3.50935e-05
DSCAML1	154.994	-1.06787	0.249462	9.70007e-07	3.77747e-05
C1S	67.806	-1.41964	0.334281	1.01004e-06	3.924e-05
ICAM1	140.86	-1.02326	0.239464	1.02717e-06	3.98108e-05
COL25A1	106.32	-1.20296	0.282863	1.03337e-06	3.99562e-05
MFSD4	3587.98	-0.595932	0.136275	1.06428e-06	4.10542e-05
TLE3	2015.81	-0.554869	0.126386	1.08022e-06	4.15707e-05
BHLHE40	631.702	-0.726561	0.168919	1.17548e-06	4.47695e-05
DOK3	133.916	-0.9374	0.221349	1.30531e-06	4.91889e-05
RSPO1	50.2205	-1.47824	0.353708	1.36901e-06	5.13521e-05
TJP3	28.3851	-1.98174	0.474874	1.43791e-06	5.36539e-05
ROBO4	30.4453	-1.9399	0.466891	1.48107e-06	5.49241e-05
MROH1	756.551	-0.60539	0.140905	1.52511e-06	5.60477e-05
SFRP1	14.6725	-3.54831	0.83535	1.64888e-06	5.99217e-05
PROX1	88.1865	-1.1398	0.274553	1.6848e-06	6.09553e-05
ELOVL5	3950.36	-0.537447	0.125242	1.77904e-06	6.39398e-05
CCS	1336.59	-0.500238	0.116059	1.79521e-06	6.42378e-05
NPW	612.658	-0.654958	0.154847	1.79279e-06	6.42378e-05
ENHO	617.26	-0.789978	0.18923	1.87777e-06	6.66077e-05
AOC2	128.284	-0.926975	0.223888	1.95599e-06	6.86364e-05
FZD10-AS1	253.385	-0.723733	0.172871	1.97442e-06	6.91344e-05
IRX6	799.596	-0.709893	0.170033	2.08635e-06	7.2432e-05
BMF	482.372	-0.657889	0.156881	2.09533e-06	7.24747e-05
MVD	2102.78	-0.552898	0.130384	2.1205e-06	7.29961e-05
KCNE4	30.8127	-1.98949	0.490891	2.23132e-06	7.6328e-05
SLC13A4	302.992	-0.758859	0.183171	2.25333e-06	7.69196e-05
JAG1	819.066	-0.732734	0.17658	2.26365e-06	7.71104e-05
TSSC2	646.116	-0.581136	0.139556	2.33036e-06	7.90026e-05
CD19	280.221	-0.722541	0.174274	2.33372e-06	7.90026e-05
PLXDC2	283.034	-0.664808	0.15951	2.34244e-06	7.91338e-05
EFHC1	813.846	-0.544911	0.12977	2.59608e-06	8.68038e-05
UBQLNL	17.452	-2.80574	0.691138	2.68156e-06	8.9114e-05
SSTR2	250.216	-0.735934	0.178969	2.71408e-06	8.98288e-05
MISP	20.208	-2.60664	0.646112	2.7681e-06	9.12466e-05
TMEM132C	18.5101	-2.78002	0.687586	2.79507e-06	9.17649e-05
DQX1	138.779	-0.886811	0.218128	2.7902e-06	9.17649e-05
PELI1	1411.98	-0.62765	0.151473	2.90286e-06	9.47321e-05
PTCH2	290.529	-0.69174	0.168651	2.9359e-06	9.56188e-05
CLDN5	109.852	-0.935862	0.231559	2.96359e-06	9.6145e-05
REEP2	363.481	-0.691489	0.168692	2.96384e-06	9.6145e-05
NR4A3	47.2277	-1.51936	0.382403	3.22877e-06	0.000103708
NTNG2	474.041	-0.699927	0.171723	3.2353e-06	0.000103714
PXYLP1	1477.87	-0.627372	0.152915	3.24745e-06	0.000103778
MT1X	468.598	-0.671652	0.164569	3.28908e-06	0.00010482
GADD45A	3350.77	-0.547752	0.132373	3.33479e-06	0.00010607
EPHB2	936.598	-0.674696	0.165576	3.38474e-06	0.000106826
EFNB2	99.6334	-1.43158	0.362959	3.48017e-06	0.000108994
ADAMTS13	95.3136	-1.21425	0.307341	3.70853e-06	0.000115261
A4GALT	20.9758	-2.36935	0.601085	3.73899e-06	0.000115987
DLEU7	175.206	-0.963633	0.24456	4.34369e-06	0.000131009
SLC35F5	1370.91	-0.611781	0.151572	4.38218e-06	0.000131926
CYP26B1	27.4755	-2.30621	0.594926	4.56666e-06	0.000136974
KRT18	211.3	-2.95853	0.777576	4.78575e-06	0.000142759
DYSF	58.9408	-1.90935	0.496932	4.80275e-06	0.000143004
PRKCA	70.5943	-1.19973	0.30991	5.27851e-06	0.000155749
TULP1	3977.48	-0.588058	0.146813	5.50836e-06	0.000161139
WNT5B	138.579	-0.874125	0.22428	5.58185e-06	0.000162351
SPI1	72.6091	-1.52469	0.399898	5.76194e-06	0.000166264
F2RL1	713.355	-0.661524	0.168025	6.17235e-06	0.000175155
ABCG4	483.62	-0.52602	0.132107	6.64061e-06	0.000187465
FAM57B	504.482	-0.739539	0.190635	6.83361e-06	0.000191588
MC1R	478.134	-0.514494	0.129762	7.56826e-06	0.000210635
SLC2A6	172.332	-1.14465	0.303508	7.60336e-06	0.000210635
TOX	83.092	-1.2344	0.32784	7.66541e-06	0.000211994
SYNJ2	51.8164	-1.43187	0.382963	8.0315e-06	0.000219048
PLCG2	298.318	-0.75115	0.196182	8.25749e-06	0.000223445
UGT3A1	2109.63	-0.541819	0.13934	9.604e-06	0.000254811
GGT8P	38.2893	-1.69537	0.46285	1.05812e-05	0.000275803
YPEL2	1043.14	-0.548358	0.143016	1.16968e-05	0.000301037
MAOA	576.919	-0.579996	0.152295	1.20067e-05	0.000307556
PPP1R15A	714.905	-0.553761	0.144821	1.20502e-05	0.000308187
LOC100507006	274.114	-0.596608	0.157377	1.24272e-05	0.000317332
DUOX1	204.898	-0.77643	0.209017	1.2495e-05	0.000318564
MEGF6	44.3804	-1.58423	0.438515	1.25324e-05	0.00031902
WWC1	1449.79	-0.507662	0.1321	1.26577e-05	0.000321707
C8G	36.0028	-1.58405	0.440464	1.36925e-05	0.000344784
ABTB2	2698.18	-0.569246	0.150247	1.3791e-05	0.00034673
PCP2	48.4388	-1.28708	0.357175	1.45042e-05	0.000363542
TGFBI	110.684	-0.910381	0.249867	1.4572e-05	0.000364679
ABCB1	96.7634	-1.18056	0.328422	1.4819e-05	0.000370293
GRM6	171.935	-0.733732	0.199085	1.49515e-05	0.000373032
PTK2B	230.67	-0.724983	0.197036	1.54112e-05	0.000381789
ISL1	10.1316	-5.19348	1.46437	1.6567e-05	0.000405891
HBEGF	50.196	-1.33132	0.374488	1.6696e-05	0.000407827
KCNJ14	245.907	-0.670146	0.182479	1.71402e-05	0.000416806
C10orf67	16.7283	-2.35335	0.660804	1.73888e-05	0.000421595
SLIT2	41.0669	-1.48019	0.419491	1.77442e-05	0.000427119
LMNTD2	49.8187	-1.36975	0.388408	1.81753e-05	0.000435487
ACSL1	22.7909	-2.29919	0.655351	1.85904e-05	0.000444129
WFIKKN1	79.9432	-0.985045	0.277068	1.94936e-05	0.000465024
FLRT2	266.913	-0.654976	0.180033	2.00495e-05	0.000475545
FZD6	1206.63	-0.535288	0.144487	2.00735e-05	0.000475545
COLEC12	168.532	-0.729903	0.202642	2.03605e-05	0.000481481
TMIGD3	26.7495	-1.84658	0.532868	2.16321e-05	0.000505689
LOC148709	55.8902	-1.39485	0.402694	2.23547e-05	0.000518128
UPB1	19.3547	-2.05181	0.590224	2.2352e-05	0.000518128
KCNMA1	613.768	-0.529968	0.144137	2.27661e-05	0.000526167
LTK	70.6541	-1.13011	0.325874	2.41635e-05	0.000555319
IL17B	129.997	-0.801105	0.228011	2.59713e-05	0.000591038
NAV2	242.16	-0.916578	0.263492	2.62099e-05	0.000595635
RALYL	53.6545	-1.18185	0.343702	2.66554e-05	0.000604077
HSPA1B	8432.61	-0.506191	0.139198	2.79274e-05	0.000631151
GRAMD1B	1106.01	-0.532683	0.147401	2.86358e-05	0.000643886
CD83	523.323	-0.675235	0.191313	2.88529e-05	0.000647566
DHRS3	60.943	-1.28563	0.378501	2.91262e-05	0.000651031
C1QL4	68.2106	-1.08156	0.315961	2.92544e-05	0.000653002
MPP2	810.213	-0.533152	0.148001	2.96646e-05	0.000661254
LTBP1	1356.28	-0.506919	0.1402	3.00033e-05	0.00066789
TG	478.298	-0.564	0.157712	3.05406e-05	0.000676161
GPD1	146.683	-0.746648	0.214466	3.09114e-05	0.000683443
FZD8	128.085	-1.00719	0.294867	3.16576e-05	0.000698049
SNAI3	45.9708	-1.25564	0.372283	3.33341e-05	0.000730781
NEDD9	148.779	-0.729243	0.210601	3.42166e-05	0.000746407
PBX4	43.4917	-1.37728	0.412261	3.51909e-05	0.000763578
CCKBR	793.872	-0.625214	0.179364	3.65133e-05	0.00078399
GABRR3	28.4108	-1.66531	0.50233	3.71752e-05	0.000796046
DOCK9-AS2	435.095	-0.655092	0.189041	3.73695e-05	0.000798113
LRP2	15.5149	-2.30111	0.689137	3.75174e-05	0.000800225
ZNF850	237.225	-0.592227	0.169149	3.7776e-05	0.000803639
KLHL35	45.8219	-1.24474	0.373676	3.81413e-05	0.000810064
LOC441204	273.088	-0.58106	0.165895	3.82691e-05	0.000810524
SLC22A5	161.825	-0.803072	0.236195	3.87594e-05	0.000817103
SNORD80	315.768	-0.525934	0.148956	3.96136e-05	0.000830817
HLA-C	569.413	-0.527606	0.149545	3.96118e-05	0.000830817
MAPK11	352.726	-0.53224	0.151412	4.11794e-05	0.000856963
ALK	241.405	-0.586468	0.169281	4.35421e-05	0.000899338
CTSV	3871.75	-1.35631	0.41551	4.37178e-05	0.000901825
AFF3	279.883	-1.57718	0.486148	4.39837e-05	0.000903882
OTP	26.9904	-2.51553	0.777304	4.39524e-05	0.000903882
CCDC80	890.712	-0.641442	0.187243	4.43879e-05	0.000908755
GPAT3	82.2707	-1.33737	0.41161	4.6875e-05	0.000952503
LOC101928674	39.9248	-1.35961	0.418325	4.83776e-05	0.000980594
SNX32	81.9348	-0.965341	0.292997	4.85844e-05	0.000983564
ALDH1A2	23.452	-2.14002	0.665878	4.87061e-05	0.000984806
RIMS4	55.1441	-1.28768	0.396509	4.95728e-05	0.00099371
TMCC3	235.142	-0.928922	0.28245	5.02457e-05	0.0010035
MAPK15	671.288	-0.506966	0.145899	5.11837e-05	0.00102098
OSR1	62.1702	-1.07611	0.330136	5.174e-05	0.00103062
HIC1	149.344	-0.803754	0.242869	5.32516e-05	0.0010576
FAM43A	115.095	-0.90627	0.276343	5.32787e-05	0.0010576
PLK5	234.645	-0.726318	0.217899	5.33854e-05	0.00105843
DDX11L2	228.986	-0.602585	0.177449	5.37789e-05	0.00106494
KLHL32	77.9655	-1.02501	0.315256	5.41423e-05	0.00106954
TAL2	134.751	-0.796712	0.242106	5.70686e-05	0.00111653
NR2F2-AS1	31.8337	-1.50406	0.471308	5.74514e-05	0.00112268
SYDE1	38.29	-1.48806	0.469009	5.99002e-05	0.0011608
KCNB1	334.959	-0.66946	0.201294	6.02993e-05	0.00116715
OBSL1	53.6759	-1.10148	0.343585	6.20903e-05	0.00118958
HHIP	17.2639	-1.99063	0.626265	6.21872e-05	0.00118958
SEMA3B	72.2964	-0.939572	0.291167	6.26571e-05	0.00119576
TDRD9	1074.45	-0.524159	0.153997	6.2807e-05	0.00119722
LINC00951	299.271	-0.582773	0.173419	6.31155e-05	0.0012017
MYRF	932.829	-1.07858	0.338446	6.33772e-05	0.00120527
KCNJ2	85.4772	-0.88796	0.27473	6.43652e-05	0.00122264
STK17B	574.384	-0.582771	0.17465	6.83551e-05	0.00128497
TMEM229A	275.883	-0.58636	0.175911	7.0762e-05	0.00132715
COL8A2	200.037	-0.907293	0.285874	7.43658e-05	0.00138519
SAMD5	183.328	-0.736075	0.227741	7.50173e-05	0.00139414
CCR10	154.869	-0.787736	0.245608	7.62893e-05	0.00141456
LHX1	737.146	-0.55088	0.166705	8.20277e-05	0.00149214
PLXNA2	75.1045	-1.19011	0.384405	8.25402e-05	0.00149812
SERPINE2	782.038	-1.27747	0.41606	8.40278e-05	0.00151609
C3orf18	85.6132	-0.851894	0.27294	9.4323e-05	0.00166566
U2AF1L4	264.171	-0.57702	0.17782	9.50368e-05	0.00167574
ZNF536	40.1812	-1.27842	0.419732	9.57726e-05	0.00168397
EGR1	56.7598	-1.01888	0.330604	9.65979e-05	0.00169483
SLC16A8	98.8464	-0.94999	0.308277	9.75202e-05	0.00170734
FSTL1	90.0887	-0.94406	0.306094	9.85284e-05	0.00172314
HSD17B7P2	216.62	-0.619811	0.193415	9.89586e-05	0.00172881
CDKN1A	50.6527	-1.33535	0.442854	0.000100277	0.00174992
MCF2L2	18.8549	-1.82351	0.603468	0.000101743	0.00176798
PLA2G4C	47.178	-1.16921	0.384957	0.000101929	0.00176933
HLA-B	130.649	-0.723778	0.230478	0.000102666	0.00178023
SLITRK5	308.641	-0.534107	0.164589	0.00010607	0.00182953
ZEB2	340.381	-0.73015	0.233887	0.000106463	0.00183378
ASIC2	764.989	-0.525166	0.161758	0.000108069	0.00185618
C3orf80	550.452	-0.584108	0.182598	0.000108491	0.00186146
LINC00925	735.553	-0.602749	0.190107	0.000114627	0.00194627
FAM214B	143.98	-0.772096	0.250345	0.000114854	0.0019481
PHLPP2	507.668	-0.566928	0.177483	0.000115275	0.00195118
LOC728485	203.83	-0.739134	0.238876	0.000117308	0.00197722
KCNJ2-AS1	24.2215	-1.5115	0.515523	0.000134625	0.0022256
SLC16A10	232.24	-0.679944	0.222502	0.000143191	0.00235292
KCNJ13	41.5275	-1.35744	0.468513	0.000144532	0.0023678
S1PR1	79.1356	-1.03802	0.354066	0.000146963	0.0024004
PRODH	25.4187	-1.56938	0.543403	0.000148262	0.00241436
IER5L	89.6285	-1.21788	0.42143	0.000149762	0.00243608
KRT80	66.3739	-1.02515	0.350335	0.000152656	0.00247111
RUNX2	106.813	-0.815263	0.273483	0.000153013	0.00247445
PIK3CG	15.7638	-2.3591	0.820078	0.00015333	0.00247501
CUX2	241.642	-0.581999	0.188057	0.00015411	0.00248234
PITPNM1	846.747	-0.521641	0.166072	0.000155163	0.00249684
IGFBP6	42.0628	-1.30825	0.45624	0.000160931	0.00257695
CASC8	121.72	-0.709175	0.236397	0.000162959	0.00259669
GK5	399.498	-1.35974	0.478979	0.000163745	0.00260412
LOC339539	45.8436	-1.05574	0.364364	0.000167295	0.0026492
HES7	203.371	-0.637966	0.211159	0.000172066	0.00270481
EPHA4	163.564	-0.838365	0.286383	0.000173533	0.00272263
MYO15B	65.2055	-0.985791	0.341735	0.000175629	0.00274563
SAG	42.1448	-1.15343	0.402678	0.000176871	0.00275645
ATOH8	27.7443	-1.56456	0.556276	0.000179862	0.00279013
ST6GALNAC5	99.9969	-0.74554	0.252472	0.000180812	0.00280181
SMG1P7	112.064	-0.792079	0.270422	0.000183658	0.00284052
EGR3	33.1281	-1.69776	0.613457	0.000192566	0.00295483
STAP1	50.9501	-1.1123	0.393422	0.000193298	0.00295599
MAFB	75.9474	-1.28628	0.460398	0.000193988	0.00296376
RGS5	277.087	-0.641362	0.216314	0.000203077	0.0030853
KCNAB2	237.561	-0.549452	0.182933	0.000221148	0.00331056
IL18BP	198.126	-0.603583	0.20412	0.000225419	0.00336412
CP	8.97687	-3.15196	1.09844	0.00023746	0.00350964
VEGFC	149.016	-0.686087	0.237688	0.00024044	0.00354084
MT2A	191.457	-0.780248	0.277493	0.000258287	0.00377302
CDKN2B	42.3762	-1.17373	0.431632	0.000261533	0.00381362
TBX15	22.8368	-1.50264	0.561517	0.00027257	0.00395687
CELF6	85.7431	-0.757949	0.272016	0.000285745	0.00411156
TRIL	1447.63	-1.49572	0.573173	0.000291846	0.00418091
COL21A1	26.4377	-1.47683	0.558028	0.000293927	0.00419966
TDRG1	151.855	-0.797175	0.289058	0.000297447	0.00423143
DSEL	52.8875	-0.944013	0.350252	0.000314176	0.00441551
LTF	11.1561	-2.19003	0.824623	0.000320535	0.00447788
PLK2	205.307	-0.644686	0.2299	0.000327299	0.00454902
BVES	104.829	-0.689225	0.249057	0.000337709	0.00467274
ESPN	56.5792	-1.06178	0.402993	0.000339779	0.0046905
TCAM1P	23.8596	-1.38562	0.535958	0.000359567	0.0049179
ZNF362	260.455	-0.50429	0.175282	0.000370828	0.00505497
RGS17	83.0021	-0.758123	0.281329	0.000374427	0.00509552
AKR1B10	283.699	-0.56085	0.200688	0.000405216	0.00539307
RPRML	238.531	-0.600762	0.218273	0.00041473	0.00549752
C19orf57	50.9039	-0.988076	0.385842	0.000432815	0.00570917
TRHDE-AS1	59.1169	-0.932803	0.362215	0.00043979	0.0057639
SEMA6D	1304.75	-0.501607	0.178822	0.000462562	0.00599971
NFIB	382.057	-0.644582	0.241187	0.000470159	0.00606929
LYST	103.734	-0.682209	0.257215	0.000474325	0.00611824
GCGR	20.5377	-1.66958	0.682115	0.000479981	0.0061863
CAMK1D	357.115	-0.657348	0.247433	0.00048094	0.00619376
LOC101927318	12.1596	-2.11523	0.860991	0.000491745	0.00631796
WTIP	29.7451	-1.41061	0.578905	0.000492882	0.00632758
ALOX12P2	15.1076	-1.8992	0.779288	0.000493518	0.00633076
LOC101929705	42.9967	-1.02243	0.41505	0.000548448	0.00691045
FES	38.4914	-1.11198	0.455542	0.000552959	0.00694583
LDB2	68.7158	-0.892131	0.358375	0.000552126	0.00694583
GOLGA2P5	92.613	-0.756908	0.297463	0.000560245	0.00701036
MYH7	9.25477	-2.34407	0.956866	0.000564169	0.00704866
TMEM27	46.355	-1.00501	0.410254	0.000570203	0.00710772
OR7E14P	178.928	-0.559375	0.209409	0.00057573	0.00715868
PLIN4	27.5267	-1.28337	0.534481	0.000576046	0.00715868
PAGE2	17.4182	-2.16056	0.927957	0.000586241	0.00725773
GALNT8	147.151	-0.577921	0.221071	0.000649146	0.00791046
SLC38A3	185.851	-0.57922	0.22209	0.000649099	0.00791046
IL11	7.33412	-2.76321	1.11204	0.000652685	0.00794173
FAM84B	406.581	-1.33155	0.582622	0.00067063	0.00810568
TENM4	70.2482	-1.02138	0.431325	0.000671506	0.00811026
SEMA7A	45.0203	-0.985098	0.414853	0.000689384	0.00828327
CCNA1	22.8246	-1.39165	0.604675	0.000706525	0.00844922
JDP2	40.3816	-1.16486	0.502126	0.00070682	0.00844922
SORBS1	49.6277	-0.884263	0.368515	0.000711414	0.00848283
CD80	8.1428	-2.59226	1.0874	0.000724184	0.00860634
GADD45G	2312.35	-0.717083	0.293751	0.000727595	0.0086343
LINC00276	19.2181	-1.51303	0.666811	0.000740457	0.00876145
CACNG5	108.464	-0.738621	0.302649	0.000741278	0.00876481
GLRA1	21.8755	-1.48789	0.659479	0.000749829	0.00884029
DDX25	37.2192	-1.00669	0.430969	0.000758613	0.00890524
CFB	16.3876	-1.59514	0.705629	0.000765752	0.00897613
SPON2	58.5466	-0.898307	0.381866	0.000779407	0.00910352
CEBPA	47.1368	-1.06746	0.465424	0.000787526	0.00916168
RELB	136.976	-0.638593	0.257608	0.000804915	0.00932798
C11orf87	29.2482	-1.09353	0.484312	0.000869011	0.00988818
CDK18	280.227	-0.573624	0.230712	0.000902753	0.0101906
LAMB4	66.5909	-0.789706	0.338003	0.000905413	0.0102028
TNFAIP8L1	114.416	-0.577703	0.235799	0.000991611	0.0110069
SNHG18	49.8236	-0.816661	0.358275	0.00100578	0.0111187
PIANP	76.0421	-0.874016	0.392204	0.00103574	0.0113883
RRAGD	51.6565	-0.958141	0.440563	0.00109585	0.0119365
OSGIN1	196.007	-0.535345	0.218574	0.00110435	0.0120051
AXL	20.3844	-1.45064	0.70246	0.00114381	0.0123436
LOC100288152	55.1297	-0.805079	0.361942	0.00114841	0.012385
GABRB3	122.566	-0.808591	0.365618	0.00115495	0.0124474
GPNMB	58.5056	-0.857131	0.391512	0.00116402	0.0125038
MAP1LC3A	111.373	-0.680554	0.298124	0.00117528	0.0126082
FBXO40	121.282	-0.55404	0.231056	0.00119472	0.0127915
PCSK4	127.644	-0.628241	0.271522	0.00121173	0.0129481
ACTC1	24.1321	-1.36482	0.674426	0.00123697	0.0131747
NOTCH1	216.754	-0.62913	0.272811	0.00123638	0.0131747
ERMN	158.035	-0.563476	0.23833	0.00125221	0.013311
NOTCH3	74.706	-0.744978	0.339243	0.00130414	0.01372
COL4A3	1344.82	-0.927103	0.44442	0.00131625	0.0138117
IRF2	14.574	-1.45199	0.718222	0.00132268	0.0138703
NRP1	31.3832	-1.17337	0.578871	0.00132529	0.0138709
TMEM158	192.87	-0.509185	0.212091	0.0013441	0.0140408
SCNN1D	83.7126	-0.650802	0.289359	0.00135742	0.0141437
HLA-DRA	11.6626	-1.71363	0.864564	0.00139612	0.0144272
PAG1	486.016	-0.880477	0.424391	0.00140791	0.0145122
CDH24	300.172	-0.990225	0.489159	0.00141327	0.0145254
OR4F17	19.5276	-1.45404	0.746849	0.00141935	0.0145566
ATG9B	140.219	-0.545128	0.235897	0.00148937	0.0151482
ID2-AS1	21.3147	-1.32362	0.697804	0.00160624	0.0160315
HSPA1A	127.516	-0.570668	0.253308	0.00160745	0.0160322
LAMP5	18.2588	-1.29406	0.671875	0.00162556	0.0161537
NECAB1	65.9731	-0.789536	0.38266	0.00163354	0.0162132
TGFBR2	41.1961	-0.916253	0.459338	0.00164001	0.0162419
DAO	27.5286	-1.03896	0.534385	0.00169928	0.016683
IGFBP5	59.918	-1.05563	0.552903	0.00170593	0.0167135
GFOD1	84.0079	-0.661113	0.310795	0.00173141	0.016917
ARPIN	27.1093	-1.17062	0.621629	0.00176015	0.0170853
TRANK1	97.4557	-0.644829	0.302465	0.00177844	0.0172121
PRUNE2	701.494	-0.974178	0.511232	0.0017772	0.0172121
MAP3K8	85.7121	-0.778408	0.385424	0.00178201	0.0172194
COL4A4	1609.32	-0.728221	0.349711	0.00178452	0.0172194
FZD4	149.391	-0.5783	0.264214	0.00180054	0.0173534
MAN1A1	24.1873	-1.1478	0.614551	0.00181063	0.0174189
ROM1	90.0356	-0.657563	0.311999	0.00182366	0.0175143
ATP6V0A4	42.2261	-0.876354	0.450252	0.00187435	0.0178957
RGMA	87.8342	-0.678416	0.32934	0.00192039	0.0182286
AJUBA	441.333	-1.00596	0.544996	0.00193362	0.0183222
COL9A1	28.7486	-0.968544	0.51997	0.00203756	0.0191981
LOC653513	34.1339	-0.985489	0.535658	0.00206919	0.0194599
C2orf80	20.6287	-1.40847	0.825738	0.00209961	0.0196667
SLC22A4	23.9987	-1.07161	0.592251	0.00213228	0.0198704
DPP4	26.2643	-1.27011	0.752793	0.00224086	0.0206343
SHD	16.7769	-1.32861	0.77589	0.00226352	0.0207961
CCDC65	90.7659	-0.55439	0.263139	0.00230604	0.0210891
ADRA1A	23.2793	-1.12197	0.658488	0.00239213	0.0217451
ELF3	15.8944	-1.23463	0.737091	0.0024863	0.0222592
APOBEC3H	31.0419	-1.08901	0.663472	0.00260123	0.023055
METTL11B	105.505	-0.577194	0.286597	0.00262365	0.0232159
FAM151A	82.9244	-0.621466	0.319745	0.00268979	0.0236856
PHLDA3	392.066	-0.818187	0.470446	0.00274812	0.0240822
IFITM2	81.1906	-0.614442	0.316249	0.00275364	0.0240918
NAGS	91.5324	-0.568276	0.284585	0.00277159	0.0241969
HSP90AB4P	43.911	-0.749783	0.415291	0.00278958	0.024328
TAGLN	124.522	-0.514263	0.250192	0.0028616	0.0248005
LINC01134	70.3166	-0.594148	0.305068	0.00286393	0.024804
POPDC3	208.472	-0.540135	0.269107	0.00290731	0.0250865
KIAA1024	51.36	-0.748181	0.421853	0.00294304	0.0253412
ARHGEF40	128.931	-0.504241	0.246713	0.00303079	0.025919
IZUMO4	90.9991	-0.531601	0.268616	0.00317961	0.0268539
PLIN5	53.4112	-0.659497	0.366039	0.00325455	0.0273312
ANO9	47.4599	-0.679704	0.386734	0.0033658	0.0279747
HSPA6	46.7653	-0.725065	0.4262	0.00341934	0.0283213
ALPP	35.0204	-1.03365	0.71739	0.00346763	0.0286198
PLCG1-AS1	20.0575	-1.06893	0.726753	0.00347477	0.0286642
ABCC2	44.1996	-0.7024	0.409529	0.00348014	0.028694
AP1M2	20.1642	-1.1333	0.795466	0.00348205	0.0286952
IL20RB	51.703	-0.653887	0.370567	0.00349805	0.0288126
DMRT1	39.5504	-0.729497	0.432455	0.0035015	0.0288167
GPR62	167.367	-0.538433	0.281095	0.00351467	0.0288911
TTLL11	673.593	-0.71167	0.425016	0.00352238	0.0289254
PIWIL2	28.0939	-0.891839	0.582667	0.00358598	0.0293002
NCOA7	110.669	-0.528195	0.275153	0.00359757	0.0293795
TNC	74.6153	-0.681254	0.39867	0.0036128	0.02945
SNORD31	153.579	-0.502596	0.257116	0.00362136	0.0295006
RARA-AS1	58.2225	-0.641905	0.379504	0.0039885	0.0318709
ZNF117	21.7379	-1.06023	0.799324	0.00400717	0.0319575
PRICKLE1	15.5155	-1.06923	0.786979	0.00404376	0.0321864
UNC5CL	75.7266	-0.558722	0.310035	0.0040534	0.0322061
SEMA3D	30.4208	-0.843475	0.574395	0.00405611	0.0322061
SMAD7	90.3279	-0.71228	0.457733	0.00417914	0.0329236
HSPB3	19.4642	-0.960786	0.705278	0.00421222	0.0331233
LINC00622	19.0911	-1.01181	0.763804	0.00424585	0.0333029
CA14	66.6825	-0.606994	0.359063	0.00430365	0.0335833
ZNF815P	16.6664	-1.02713	0.808961	0.00445092	0.0344034
ECM2	75.4656	-0.556402	0.322339	0.0046246	0.0353606
PLSCR4	52.1863	-0.625913	0.388922	0.00467779	0.035667
RARB	26.9141	-0.805038	0.580377	0.00468945	0.0357067
TRIM59	71.2165	-0.568319	0.336341	0.004738	0.0359916
ZNF585B	34.6724	-0.736869	0.509691	0.00478128	0.0362095
GRIP2	27.436	-0.822567	0.611099	0.00478223	0.0362095
MSX1	26.9258	-0.810039	0.596699	0.00481193	0.0364007
ASMT	647.234	-0.93682	0.853359	0.0048434	0.0365581
GJD2	52.812	-0.833715	0.650967	0.00487553	0.0367567
TAS1R3	20.4141	-0.930264	0.772259	0.00490228	0.036896
KCTD11	61.14	-0.581199	0.353982	0.00496009	0.0371426
ZNF713	77.3456	-0.581003	0.355672	0.00495669	0.0371426
PDE2A	49.2382	-0.817083	0.646459	0.00500586	0.0374167
CHST3	20.3775	-0.952601	0.838626	0.00508596	0.037842
LOC653712	40.784	-0.65983	0.448338	0.00523357	0.038628
SNORD83B	77.5338	-0.54835	0.333219	0.00531084	0.0390875
THSD7B	85.5696	-0.517648	0.304245	0.00541901	0.0396867
FOSL2	22.3473	-0.833769	0.726908	0.00562938	0.0408424
C1QTNF6	31.6014	-0.791258	0.675495	0.00567426	0.0411132
LOC101927391	70.415	-0.558298	0.352644	0.00568963	0.0411514
PPP1R27	31.0716	-0.733854	0.586146	0.00580899	0.0418293
ADAMTSL5	39.96	-0.657235	0.477971	0.00590305	0.0423944
PROX1-AS1	37.39	-0.717568	0.575772	0.00592724	0.0425494
CCDC177	140.481	-0.530884	0.335913	0.00611404	0.0434696
TMC4	65.4041	-0.539515	0.345726	0.00619135	0.0438473
FAM189A2	75.5624	-0.516766	0.32164	0.00621052	0.0439362
ALPK2	30.9941	-0.697298	0.560664	0.00627559	0.0441832
POTEI	62.1701	-0.691544	0.580624	0.00635178	0.0445857
ELN	41.7725	-0.68396	0.562495	0.00643641	0.044997
IL1A	42.3679	-0.6645	0.541656	0.00656143	0.0455153
EFEMP2	23.8786	-0.728676	0.678723	0.00675218	0.0464287
COL2A1	517.83	-0.646081	0.600321	0.00733895	0.0493813
